# Identification of mouse CD4^+^ T cell epitopes in SARS-CoV-2 BA.1 spike and nucleocapsid for use in peptide:MHCII tetramers

**DOI:** 10.1101/2023.11.16.566918

**Authors:** Laura Bricio Moreno, Juliana Barreto de Albuquerque, Jake M. Neary, Thao Nguyen, Kathryn M. Hastie, Sara Landeras-Bueno, Chitra Hariharan, Anusha Nathan, Matthew A. Getz, Alton C. Gayton, Ashok Khatri, Gaurav D. Gaiha, Erica Ollmann Saphire, Andrew D. Luster, James J. Moon

## Abstract

Understanding adaptive immunity against SARS-CoV-2 is a major requisite for the development of effective vaccines and treatments for COVID-19. CD4^+^ T cells play an integral role in this process primarily by generating antiviral cytokines and providing help to antibody-producing B cells. To empower detailed studies of SARS-CoV-2-specific CD4^+^ T cell responses in mouse models, we comprehensively mapped I-A^b^-restricted epitopes for the spike and nucleocapsid proteins of the BA.1 variant of concern via IFNγ ELISpot assay. This was followed by the generation of corresponding peptide:MHCII tetramer reagents to directly stain epitope-specific T cells. Using this rigorous validation strategy, we identified 6 reliably immunogenic epitopes in spike and 3 in nucleocapsid, all of which are conserved in the ancestral Wuhan strain. We also validated a previously identified epitope from Wuhan that is absent in BA.1. These epitopes and tetramers will be invaluable tools for SARS-CoV-2 antigen-specific CD4^+^ T cell studies in mice.
