## Supplementary File 1 - ELISpot counts for "Identification of mouse CD4^+^ T cell epitopes in SARS-CoV-2 BA.1 spike and nucleocapsid for use in peptide:MHCII tetramers"

### Sheet: Spike
ID	Position	Sequence (15-mers)		SFU			SFU per 10^6 CD4		Mean
1	1-15	MFVFLVLLPLVSSQC	1	2	5	4	8	20	10.6667
2	5-19	LVLLPLVSSQCVNLT	3	5	0	12	20	0	10.6667
3	9-23	PLVSSQCVNLTTRTQ	1	2	0	4	8	0	4
4	13-27	SQCVNLTTRTQLPPA	0	3	0	0	12	0	4
5	17-31	NLTTRTQLPPAYTNS	1	0	0	4	0	0	1.33333
6	21-35	RTQLPPAYTNSFTRG	10	13	23	40	52	92	61.3333
7	25-39	PPAYTNSFTRGVYYP	33	27	34	132	108	136	125.333
8	29-43	TNSFTRGVYYPDKVF	0	3	0	0	12	0	4
9	33-47	TRGVYYPDKVFRSSV	3	2	0	12	8	0	6.66667
10	37-51	YYPDKVFRSSVLHST	0	14	0	0	56	0	18.6667
11	41-55	KVFRSSVLHSTQDLF	1	7	0	4	28	0	10.6667
12	45-59	SSVLHSTQDLFLPFF	3	1	0	12	4	0	5.33333
13	49-63	HSTQDLFLPFFSNVT	2	2	5	8	8	20	12
14	53-67	DLFLPFFSNVTWFHV	0	0	0	0	0	0	0
15	57-71	PFFSNVTWFHVISGT	0	0	0	0	0	0	0
16	61-75	NVTWFHVISGTNGTK	0	2	0	0	8	0	2.66667
17	65-79	FHVISGTNGTKRFDN	0	0	1	0	0	4	1.33333
18	69-83	SGTNGTKRFDNPVLP	0	0	0	0	0	0	0
19	73-87	GTKRFDNPVLPFNDG	0	0	0	0	0	0	0
20	77-91	FDNPVLPFNDGVYFA	0	0	1	0	0	4	1.33333
21	81-95	VLPFNDGVYFASIEK	0	1	0	0	4	0	1.33333
22	85-99	NDGVYFASIEKSNII	1	3	0	4	12	0	5.33333
23	89-103	YFASIEKSNIIRGWI	0	4	0	0	16	0	5.33333
24	93-107	IEKSNIIRGWIFGTT	0	1	0	0	4	0	1.33333
25	97-111	NIIRGWIFGTTLDSK	1	3	0	4	12	0	5.33333
26	101-115	GWIFGTTLDSKTQSL	0	2	0	0	8	0	2.66667
27	105-119	GTTLDSKTQSLLIVN	0	1	0	0	4	0	1.33333
28	109-123	DSKTQSLLIVNNATN	0	0	0	0	0	0	0
29	113-127	QSLLIVNNATNVVIK	2	2	0	8	8	0	5.33333
30	117-131	IVNNATNVVIKVCEF	0	0	0	0	0	0	0
31	121-135	ATNVVIKVCEFQFCN	0	0	0	0	0	0	0
32	125-139	VIKVCEFQFCNDPFL	0	0	1	0	0	4	1.33333
33	129-143	CEFQFCNDPFLDHKN	0	1	0	0	4	0	1.33333
34	133-147	FCNDPFLDHKNNKSW	1	0	2	4	0	8	4
35	137-151	PFLDHKNNKSWMESE	0	0	0	0	0	0	0
36	141-155	HKNNKSWMESEFRVY	0	1	0	0	4	0	1.33333
37	145-159	KSWMESEFRVYSSAN	0	1	0	0	4	0	1.33333
38	149-163	ESEFRVYSSANNCTF	0	1	0	0	4	0	1.33333
39	153-167	RVYSSANNCTFEYVS	3	0	3	12	0	12	8
40	157-171	SANNCTFEYVSQPFL	0	0	0	0	0	0	0
41	161-175	CTFEYVSQPFLMDLE	1	0	0	4	0	0	1.33333
42	165-179	YVSQPFLMDLEGKQG	0	0	1	0	0	4	1.33333
43	169-183	PFLMDLEGKQGNFKN	0	0	0	0	0	0	0
44	173-187	DLEGKQGNFKNLREF	0	0	0	0	0	0	0
45	177-191	KQGNFKNLREFVFKN	0	0	0	0	0	0	0
46	181-195	FKNLREFVFKNIDGY	0	0	0	0	0	0	0
47	185-199	REFVFKNIDGYFKIY	2	2	0	8	8	0	5.33333
48	189-203	FKNIDGYFKIYSKHT	7	0	0	28	0	0	9.33333
49	193-207	DGYFKIYSKHTPIIV	0	4	0	0	16	0	5.33333
50	197-211	KIYSKHTPIIVEPER	0	0	2	0	0	8	2.66667
51	201-215	KHTPIIVEPERDLPQ	0	4	0	0	16	0	5.33333
52	205-219	IIVEPERDLPQGFSA	0	0	0	0	0	0	0
53	209-223	PERDLPQGFSALEPL	0	0	0	0	0	0	0
54	213-227	LPQGFSALEPLVDLP	0	0	1	0	0	4	1.33333
55	217-231	FSALEPLVDLPIGIN	0	0	0	0	0	0	0
56	221-235	EPLVDLPIGINITRF	0	0	0	0	0	0	0
57	225-239	DLPIGINITRFQTLL	0	0	0	0	0	0	0
58	229-243	GINITRFQTLLALHR	0	1	0	0	4	0	1.33333
59	233-247	TRFQTLLALHRSYLT	0	3	1	0	12	4	5.33333
60	237-251	TLLALHRSYLTPGDS	8	0	0	32	0	0	10.6667
61	241-255	LHRSYLTPGDSSSGW	0	0	0	0	0	0	0
62	245-259	YLTPGDSSSGWTAGA	1	0	2	4	0	8	4
63	249-263	GDSSSGWTAGAAAYY	1	21	0	4	84	0	29.3333
64	253-267	SGWTAGAAAYYVGYL	4	0	10	16	0	40	18.6667
65	257-271	AGAAAYYVGYLQPRT	1	4	12	4	16	48	22.6667
66	261-275	AYYVGYLQPRTFLLK	0	0	1	0	0	4	1.33333
67	265-279	GYLQPRTFLLKYNEN	6	2	6	24	8	24	18.6667
68	269-283	PRTFLLKYNENGTIT	0	0	0	0	0	0	0
69	273-287	LLKYNENGTITDAVD	0	1	2	0	4	8	4
70	277-291	NENGTITDAVDCALD	0	0	0	0	0	0	0
71	281-295	TITDAVDCALDPLSE	0	0	0	0	0	0	0
72	285-299	AVDCALDPLSETKCT	1	3	0	4	12	0	5.33333
73	289-303	ALDPLSETKCTLKSF	0	1	0	0	4	0	1.33333
74	293-307	LSETKCTLKSFTVEK	0	6	11	0	24	44	22.6667
75	297-311	KCTLKSFTVEKGIYQ	8	52	16	32	208	64	101.333
76	301-315	KSFTVEKGIYQTSNF	0	0	0	0	0	0	0
77	305-319	VEKGIYQTSNFRVQP	1	0	2	4	0	8	4
78	309-323	IYQTSNFRVQPTESI	0	2	0	0	8	0	2.66667
79	313-327	SNFRVQPTESIVRFP	0	1	0	0	4	0	1.33333
80	317-331	VQPTESIVRFPNITN	0	0	0	0	0	0	0
81	321-335	ESIVRFPNITNLCPF	0	2	0	0	8	0	2.66667
82	325-339	RFPNITNLCPFDEVF	2	0	0	8	0	0	2.66667
83	329-343	ITNLCPFDEVFNATR	0	2	0	0	8	0	2.66667
84	333-347	CPFDEVFNATRFASV	4	0	0	16	0	0	5.33333
85	337-351	EVFNATRFASVYAWN	0	0	0	0	0	0	0
86	341-355	ATRFASVYAWNRKRI	0	2	0	0	8	0	2.66667
87	345-359	ASVYAWNRKRISNCV	1	4	0	4	16	0	6.66667
88	349-363	AWNRKRISNCVADYS	2	2	2	8	8	8	8
89	353-367	KRISNCVADYSVLYN	0	3	0	0	12	0	4
90	357-371	NCVADYSVLYNLAPF	0	1	5	0	4	20	8
91	361-375	DYSVLYNLAPFFTFK	0	0	0	0	0	0	0
92	365-379	LYNLAPFFTFKCYGV	3	2	0	12	8	0	6.66667
93	369-383	APFFTFKCYGVSPTK	0	2	0	0	8	0	2.66667
94	373-387	TFKCYGVSPTKLNDL	3	0	3	12	0	12	8
95	377-391	YGVSPTKLNDLCFTN	0	1	0	0	4	0	1.33333
96	381-395	PTKLNDLCFTNVYAD	2	0	0	8	0	0	2.66667
97	385-399	NDLCFTNVYADSFVI	3	0	0	12	0	0	4
98	389-403	FTNVYADSFVIRGDE	2	0	0	8	0	0	2.66667
99	393-407	YADSFVIRGDEVRQI	0	0	0	0	0	0	0
100	397-411	FVIRGDEVRQIAPGQ	0	0	0	0	0	0	0
101	401-415	GDEVRQIAPGQTGNI	0	0	0	0	0	0	0
102	405-419	RQIAPGQTGNIADYN	0	1	0	0	4	0	1.33333
103	409-423	PGQTGNIADYNYKLP	0	1	0	0	4	0	1.33333
104	413-427	GNIADYNYKLPDDFT	1	0	2	4	0	8	4
105	417-431	DYNYKLPDDFTGCVI	0	2	0	0	8	0	2.66667
106	421-435	KLPDDFTGCVIAWNS	0	5	0	0	20	0	6.66667
107	425-439	DFTGCVIAWNSNKLD	1	0	0	4	0	0	1.33333
108	429-443	CVIAWNSNKLDSKVS	0	0	0	0	0	0	0
109	433-447	WNSNKLDSKVSGNYN	2	0	0	8	0	0	2.66667
110	437-451	KLDSKVSGNYNYLYR	0	8	1	0	32	4	12
111	441-455	KVSGNYNYLYRLFRK	0	1	0	0	4	0	1.33333
112	445-459	NYNYLYRLFRKSNLK	0	1	3	0	4	12	5.33333
113	449-463	LYRLFRKSNLKPFER	0	0	0	0	0	0	0
114	453-467	FRKSNLKPFERDIST	0	3	0	0	12	0	4
115	457-471	NLKPFERDISTEIYQ	0	4	3	0	16	12	9.33333
116	461-475	FERDISTEIYQAGNK	0	2	0	0	8	0	2.66667
117	465-479	ISTEIYQAGNKPCNG	0	0	0	0	0	0	0
118	469-483	IYQAGNKPCNGVAGF	0	4	0	0	16	0	5.33333
119	473-487	GNKPCNGVAGFNCYF	0	0	3	0	0	12	4
120	477-491	CNGVAGFNCYFPLRS	0	0	0	0	0	0	0
121	481-495	AGFNCYFPLRSYSFR	0	0	3	0	0	12	4
122	485-499	CYFPLRSYSFRPTYG	0	1	0	0	4	0	1.33333
123	489-503	LRSYSFRPTYGVGHQ	0	1	0	0	4	0	1.33333
124	493-507	SFRPTYGVGHQPYRV	0	0	0	0	0	0	0
125	497-511	TYGVGHQPYRVVVLS	0	2	1	0	8	4	4
126	501-515	GHQPYRVVVLSFELL	0	0	2	0	0	8	2.66667
127	505-519	YRVVVLSFELLHAPA	0	4	0	0	16	0	5.33333
128	509-523	VLSFELLHAPATVCG	0	0	4	0	0	16	5.33333
129	513-527	ELLHAPATVCGPKKS	0	0	1	0	0	4	1.33333
130	517-531	APATVCGPKKSTNLV	0	2	1	0	8	4	4
131	521-535	VCGPKKSTNLVKNKC	0	1	0	0	4	0	1.33333
132	525-539	KKSTNLVKNKCVNFN	0	4	0	0	16	0	5.33333
133	529-543	NLVKNKCVNFNFNGL	6	19	33	24	76	132	77.3333
134	533-547	NKCVNFNFNGLKGTG	7	4	34	28	16	136	60
135	537-551	NFNFNGLKGTGVLTE	0	1	6	0	4	24	9.33333
136	541-555	NGLKGTGVLTESNKK	0	0	0	0	0	0	0
137	545-559	GTGVLTESNKKFLPF	0	0	0	0	0	0	0
138	549-563	LTESNKKFLPFQQFG	1	0	0	4	0	0	1.33333
139	553-567	NKKFLPFQQFGRDIA	0	6	0	0	24	0	8
140	557-571	LPFQQFGRDIADTTD	0	0	0	0	0	0	0
141	561-575	QFGRDIADTTDAVRD	0	0	2	0	0	8	2.66667
142	565-579	DIADTTDAVRDPQTL	0	0	0	0	0	0	0
143	569-583	TTDAVRDPQTLEILD	5	23	21	20	92	84	65.3333
144	573-587	VRDPQTLEILDITPC	13	26	16	52	104	64	73.3333
145	577-591	QTLEILDITPCSFGG	0	7	0	0	28	0	9.33333
146	581-595	ILDITPCSFGGVSVI	0	0	1	0	0	4	1.33333
147	585-599	TPCSFGGVSVITPGT	0	0	0	0	0	0	0
148	589-603	FGGVSVITPGTNTSN	4	3	20	16	12	80	36
149	593-607	SVITPGTNTSNQVAV	7	3	10	28	12	40	26.6667
150	597-611	PGTNTSNQVAVLYQG	0	1	0	0	4	0	1.33333
151	601-615	TSNQVAVLYQGVNCT	0	3	2	0	12	8	6.66667
152	605-619	VAVLYQGVNCTEVPV	0	0	0	0	0	0	0
153	609-623	YQGVNCTEVPVAIHA	0	4	0	0	16	0	5.33333
154	613-627	NCTEVPVAIHADQLT	0	3	7	0	12	28	13.3333
155	617-631	VPVAIHADQLTPTWR	0	1	0	0	4	0	1.33333
156	621-635	IHADQLTPTWRVYST	0	1	0	0	4	0	1.33333
157	625-639	QLTPTWRVYSTGSNV	0	0	0	0	0	0	0
158	629-643	TWRVYSTGSNVFQTR	0	2	4	0	8	16	8
159	633-647	YSTGSNVFQTRAGCL	1	0	0	4	0	0	1.33333
160	637-651	SNVFQTRAGCLIGAE	0	0	0	0	0	0	0
161	641-655	QTRAGCLIGAEYVNN	1	0	0	4	0	0	1.33333
162	645-659	GCLIGAEYVNNSYEC	1	0	3	4	0	12	5.33333
163	649-663	GAEYVNNSYECDIPI	0	0	2	0	0	8	2.66667
164	653-667	VNNSYECDIPIGAGI	7	30	9	28	120	36	61.3333
165	657-671	YECDIPIGAGICASY	0	2	0	0	8	0	2.66667
166	661-675	IPIGAGICASYQTQT	0	3	0	0	12	0	4
167	665-679	AGICASYQTQTKSHR	0	0	0	0	0	0	0
168	669-683	ASYQTQTKSHRRARS	0	0	4	0	0	16	5.33333
169	673-687	TQTKSHRRARSVASQ	2	0	0	8	0	0	2.66667
170	677-691	SHRRARSVASQSIIA	1	0	0	4	0	0	1.33333
171	681-695	ARSVASQSIIAYTMS	1	4	0	4	16	0	6.66667
172	685-699	ASQSIIAYTMSLGAE	0	3	0	0	12	0	4
173	689-703	IIAYTMSLGAENSVA	2	5	4	8	20	16	14.6667
174	693-707	TMSLGAENSVAYSNN	0	1	1	0	4	4	2.66667
175	697-711	GAENSVAYSNNSIAI	0	1	0	0	4	0	1.33333
176	701-715	SVAYSNNSIAIPTNF	1	2	0	4	8	0	4
177	705-719	SNNSIAIPTNFTISV	0	2	2	0	8	8	5.33333
178	709-723	IAIPTNFTISVTTEI	0	1	0	0	4	0	1.33333
179	713-727	TNFTISVTTEILPVS	0	0	0	0	0	0	0
180	717-731	ISVTTEILPVSMTKT	0	0	0	0	0	0	0
181	721-735	TEILPVSMTKTSVDC	0	5	1	0	20	4	8
182	725-739	PVSMTKTSVDCTMYI	0	2	0	0	8	0	2.66667
183	729-743	TKTSVDCTMYICGDS	2	0	0	8	0	0	2.66667
184	733-747	VDCTMYICGDSTECS	0	0	4	0	0	16	5.33333
185	737-751	MYICGDSTECSNLLL	0	1	0	0	4	0	1.33333
186	741-755	GDSTECSNLLLQYGS	0	0	0	0	0	0	0
187	745-759	ECSNLLLQYGSFCTQ	0	0	1	0	0	4	1.33333
188	749-763	LLLQYGSFCTQLKRA	0	0	0	0	0	0	0
189	753-767	YGSFCTQLKRALTGI	0	2	3	0	8	12	6.66667
190	757-771	CTQLKRALTGIAVEQ	0	3	0	0	12	0	4
191	761-775	KRALTGIAVEQDKNT	1	0	0	4	0	0	1.33333
192	765-779	TGIAVEQDKNTQEVF	0	1	0	0	4	0	1.33333
193	769-783	VEQDKNTQEVFAQVK	0	0	0	0	0	0	0
194	773-787	KNTQEVFAQVKQIYK	0	0	2	0	0	8	2.66667
195	777-791	EVFAQVKQIYKTPPI	1	0	0	4	0	0	1.33333
196	781-795	QVKQIYKTPPIKYFG	0	2	0	0	8	0	2.66667
197	785-799	IYKTPPIKYFGGFNF	0	0	0	0	0	0	0
198	789-803	PPIKYFGGFNFSQIL	0	0	1	0	0	4	1.33333
199	793-807	YFGGFNFSQILPDPS	1	11	6	4	44	24	24
200	797-811	FNFSQILPDPSKPSK	0	0	0	0	0	0	0
201	801-815	QILPDPSKPSKRSFI	0	0	0	0	0	0	0
202	805-819	DPSKPSKRSFIEDLL	0	0	1	0	0	4	1.33333
203	809-823	PSKRSFIEDLLFNKV	0	5	0	0	20	0	6.66667
204	813-827	SFIEDLLFNKVTLAD	0	0	0	0	0	0	0
205	817-831	DLLFNKVTLADAGFI	0	0	4	0	0	16	5.33333
206	821-835	NKVTLADAGFIKQYG	0	0	0	0	0	0	0
207	825-839	LADAGFIKQYGDCLG	1	1	0	4	4	0	2.66667
208	829-843	GFIKQYGDCLGDIAA	0	0	1	0	0	4	1.33333
209	833-847	QYGDCLGDIAARDLI	0	1	0	0	4	0	1.33333
210	837-851	CLGDIAARDLICAQK	0	0	0	0	0	0	0
211	841-855	IAARDLICAQKFKGL	1	0	0	4	0	0	1.33333
212	845-859	DLICAQKFKGLTVLP	0	2	0	0	8	0	2.66667
213	849-863	AQKFKGLTVLPPLLT	0	3	0	0	12	0	4
214	853-867	KGLTVLPPLLTDEMI	1	0	0	4	0	0	1.33333
215	857-871	VLPPLLTDEMIAQYT	1	0	0	4	0	0	1.33333
216	861-875	LLTDEMIAQYTSALL	0	0	0	0	0	0	0
217	865-879	EMIAQYTSALLAGTI	0	0	0	0	0	0	0
218	869-883	QYTSALLAGTITSGW	0	0	0	0	0	0	0
219	873-887	ALLAGTITSGWTFGA	0	0	0	0	0	0	0
220	877-891	GTITSGWTFGAGAAL	0	0	1	0	0	4	1.33333
221	881-895	SGWTFGAGAALQIPF	0	0	0	0	0	0	0
222	885-899	FGAGAALQIPFAMQM	0	0	2	0	0	8	2.66667
223	889-903	AALQIPFAMQMAYRF	0	0	0	0	0	0	0
224	893-907	IPFAMQMAYRFNGIG	0	0	2	0	0	8	2.66667
225	897-911	MQMAYRFNGIGVTQN	0	11	0	0	44	0	14.6667
226	901-915	YRFNGIGVTQNVLYE	0	0	0	0	0	0	0
227	905-919	GIGVTQNVLYENQKL	0	0	0	0	0	0	0
228	909-923	TQNVLYENQKLIANQ	0	0	3	0	0	12	4
229	913-927	LYENQKLIANQFNSA	44	0	0	176	0	0	58.6667
230	917-931	QKLIANQFNSAIGKI	0	0	0	0	0	0	0
231	921-935	ANQFNSAIGKIQDSL	1	1	0	4	4	0	2.66667
232	925-939	NSAIGKIQDSLSSTA	0	0	0	0	0	0	0
233	929-943	GKIQDSLSSTASALG	0	0	0	0	0	0	0
234	933-947	DSLSSTASALGKLQD	0	0	3	0	0	12	4
235	937-951	STASALGKLQDVVNH	0	0	0	0	0	0	0
236	941-955	ALGKLQDVVNHNAQA	0	0	9	0	0	36	12
237	945-959	LQDVVNHNAQALNTL	0	0	0	0	0	0	0
238	949-963	VNHNAQALNTLVKQL	0	0	6	0	0	24	8
239	953-967	AQALNTLVKQLSSKF	0	0	10	0	0	40	13.3333
240	957-971	NTLVKQLSSKFGAIS	0	0	2	0	0	8	2.66667
241	961-975	KQLSSKFGAISSVLN	0	0	2	0	0	8	2.66667
242	965-979	SKFGAISSVLNDIFS	0	0	0	0	0	0	0
243	969-983	AISSVLNDIFSRLDK	0	0	4	0	0	16	5.33333
244	973-987	VLNDIFSRLDKVEAE	1	0	2	4	0	8	4
245	977-991	IFSRLDKVEAEVQID	0	0	0	0	0	0	0
246	981-995	LDKVEAEVQIDRLIT	0	0	0	0	0	0	0
247	985-999	EAEVQIDRLITGRLQ	0	0	1	0	0	4	1.33333
248	989-1003	QIDRLITGRLQSLQT	0	1	2	0	4	8	4
249	993-1007	LITGRLQSLQTYVTQ	1	5	0	4	20	0	8
250	997-1011	RLQSLQTYVTQQLIR	0	0	0	0	0	0	0
251	1001-1015	LQTYVTQQLIRAAEI	0	0	6	0	0	24	8
252	1005-1019	VTQQLIRAAEIRASA	8	0	5	32	0	20	17.3333
253	1009-1023	LIRAAEIRASANLAA	4	3	9	16	12	36	21.3333
254	1013-1027	AEIRASANLAATKMS	0	0	0	0	0	0	0
255	1017-1031	ASANLAATKMSECVL	0	0	0	0	0	0	0
256	1021-1035	LAATKMSECVLGQSK	0	0	10	0	0	40	13.3333
257	1025-1039	KMSECVLGQSKRVDF	0	0	2	0	0	8	2.66667
258	1029-1043	CVLGQSKRVDFCGKG	0	0	0	0	0	0	0
259	1033-1047	QSKRVDFCGKGYHLM	0	0	1	0	0	4	1.33333
260	1037-1051	VDFCGKGYHLMSFPQ	1	0	0	4	0	0	1.33333
261	1041-1055	GKGYHLMSFPQSAPH	0	0	1	0	0	4	1.33333
262	1045-1059	HLMSFPQSAPHGVVF	1	0	0	4	0	0	1.33333
263	1049-1063	FPQSAPHGVVFLHVT	0	0	0	0	0	0	0
264	1053-1067	APHGVVFLHVTYVPA	0	0	2	0	0	8	2.66667
265	1057-1071	VVFLHVTYVPAQEKN	0	0	0	0	0	0	0
266	1061-1075	HVTYVPAQEKNFTTA	0	0	0	0	0	0	0
267	1065-1079	VPAQEKNFTTAPAIC	0	0	0	0	0	0	0
268	1069-1083	EKNFTTAPAICHDGK	0	0	4	0	0	16	5.33333
269	1073-1087	TTAPAICHDGKAHFP	0	0	0	0	0	0	0
270	1077-1091	AICHDGKAHFPREGV	0	0	0	0	0	0	0
271	1081-1095	DGKAHFPREGVFVSN	0	0	0	0	0	0	0
272	1085-1099	HFPREGVFVSNGTHW	0	0	0	0	0	0	0
273	1089-1103	EGVFVSNGTHWFVTQ	0	1	0	0	4	0	1.33333
274	1093-1107	VSNGTHWFVTQRNFY	0	0	0	0	0	0	0
275	1097-1111	THWFVTQRNFYEPQI	0	0	0	0	0	0	0
276	1101-1115	VTQRNFYEPQIITTD	1	0	3	4	0	12	5.33333
277	1105-1119	NFYEPQIITTDNTFV	6	23	13	24	92	52	56
278	1109-1123	PQIITTDNTFVSGNC	0	0	0	0	0	0	0
279	1113-1127	TTDNTFVSGNCDVVI	0	37	22	0	148	88	78.6667
280	1117-1131	TFVSGNCDVVIGIVN	1	6	22	4	24	88	38.6667
281	1121-1135	GNCDVVIGIVNNTVY	1	0	0	4	0	0	1.33333
282	1125-1139	VVIGIVNNTVYDPLQ	0	0	0	0	0	0	0
283	1129-1143	IVNNTVYDPLQPELD	0	0	0	0	0	0	0
284	1133-1147	TVYDPLQPELDSFKE	1	0	0	4	0	0	1.33333
285	1137-1151	PLQPELDSFKEELDK	0	0	0	0	0	0	0
286	1141-1155	ELDSFKEELDKYFKN	0	0	0	0	0	0	0
287	1145-1159	FKEELDKYFKNHTSP	5	2	1	20	8	4	10.6667
288	1149-1163	LDKYFKNHTSPDVDL	1	0	0	4	0	0	1.33333
289	1153-1167	FKNHTSPDVDLGDIS	1	0	0	4	0	0	1.33333
290	1157-1171	TSPDVDLGDISGINA	0	2	0	0	8	0	2.66667
291	1161-1175	VDLGDISGINASVVN	0	6	0	0	24	0	8
292	1165-1179	DISGINASVVNIQKE	0	7	2	0	28	8	12
293	1169-1183	INASVVNIQKEIDRL	0	0	0	0	0	0	0
294	1173-1187	VVNIQKEIDRLNEVA	0	0	0	0	0	0	0
295	1177-1191	QKEIDRLNEVAKNLN	2	0	0	8	0	0	2.66667
296	1181-1195	DRLNEVAKNLNESLI	0	0	4	0	0	16	5.33333
297	1185-1199	EVAKNLNESLIDLQE	0	0	0	0	0	0	0
298	1189-1203	NLNESLIDLQELGKY	0	0	0	0	0	0	0
299	1193-1207	SLIDLQELGKYEQYI	1	0	0	4	0	0	1.33333
300	1197-1211	LQELGKYEQYIKWPW	2	0	0	8	0	0	2.66667
301	1201-1215	GKYEQYIKWPWYIWL	3	0	0	12	0	0	4
302	1205-1219	QYIKWPWYIWLGFIA	0	4	0	0	16	0	5.33333
303	1209-1223	WPWYIWLGFIAGLIA	0	4	0	0	16	0	5.33333
304	1213-1227	IWLGFIAGLIAIVMV	0	3	0	0	12	0	4
305	1217-1231	FIAGLIAIVMVTIML	0	6	1	0	24	4	9.33333
306	1221-1235	LIAIVMVTIMLCCMT	4	2	0	16	8	0	8
307	1225-1239	VMVTIMLCCMTSCCS	2	0	0	8	0	0	2.66667
308	1229-1243	IMLCCMTSCCSCLKG	0	6	0	0	24	0	8
309	1233-1247	CMTSCCSCLKGCCSC	0	0	0	0	0	0	0
310	1237-1251	CCSCLKGCCSCGSCC	0	4	0	0	16	0	5.33333
311	1241-1255	LKGCCSCGSCCKFDE	0	8	2	0	32	8	13.3333
312	1245-1259	CSCGSCCKFDEDDSE	2	0	0	8	0	0	2.66667
313	1249-1263	SCCKFDEDDSEPVLK	0	12	1	0	48	4	17.3333
314	1253-1267	FDEDDSEPVLKGVKL	0	0	0	0	0	0	0
315	1256-1270	DDSEPVLKGVKLHYT	0	0	2	0	0	8	2.66667

### Sheet: Nucleocapsid
ID	Position	Sequence (15-mers)		SFU			SFU per 10^6 CD4		Mean
1	1-15	MSDNGPQNQRNALRI	0	0	0	0	0	0	0
2	5-19	GPQNQRNALRITFGG	0	1	0	0	4	0	1.33333
3	9-23	QRNALRITFGGPSDS	0	0	3	0	0	12	4
4	13-27	LRITFGGPSDSTGSN	0	1	0	0	4	0	1.33333
5	17-31	FGGPSDSTGSNQNGG	2	1	0	8	4	0	4
6	21-35	SDSTGSNQNGGARSK	0	0	0	0	0	0	0
7	25-39	GSNQNGGARSKQRRP	0	0	0	0	0	0	0
8	29-43	NGGARSKQRRPQGLP	0	0	0	0	0	0	0
9	33-47	RSKQRRPQGLPNNTA	0	0	0	0	0	0	0
10	37-51	RRPQGLPNNTASWFT	0	0	0	0	0	0	0
11	41-55	GLPNNTASWFTALTQ	0	0	0	0	0	0	0
12	45-59	NTASWFTALTQHGKE	0	0	0	0	0	0	0
13	49-63	WFTALTQHGKEDLKF	0	0	1	0	0	4	1.33333
14	53-67	LTQHGKEDLKFPRGQ	0	0	0	0	0	0	0
15	57-71	GKEDLKFPRGQGVPI	0	1	0	0	4	0	1.33333
16	61-75	LKFPRGQGVPINTNS	1	0	3	4	0	12	5.33333
17	65-79	RGQGVPINTNSSPDD	0	1	0	0	4	0	1.33333
18	69-83	VPINTNSSPDDQIGY	0	0	0	0	0	0	0
19	73-87	TNSSPDDQIGYYRRA	0	0	0	0	0	0	0
20	77-91	PDDQIGYYRRATRRI	0	0	0	0	0	0	0
21	81-95	IGYYRRATRRIRGGD	0	1	0	0	4	0	1.33333
22	85-99	RRATRRIRGGDGKMK	0	0	0	0	0	0	0
23	89-103	RRIRGGDGKMKDLSP	0	1	0	0	4	0	1.33333
24	93-107	GGDGKMKDLSPRWYF	0	1	0	0	4	0	1.33333
25	97-111	KMKDLSPRWYFYYLG	0	0	0	0	0	0	0
26	101-115	LSPRWYFYYLGTGPE	1	1	2	4	4	8	5.33333
27	105-119	WYFYYLGTGPEAGLP	2	3	54	8	12	216	78.6667
28	109-123	YLGTGPEAGLPYGAN	0	1	31	0	4	124	42.6667
29	113-127	GPEAGLPYGANKDGI	0	0	0	0	0	0	0
30	117-131	GLPYGANKDGIIWVA	0	0	1	0	0	4	1.33333
31	121-135	GANKDGIIWVATEGA	4	5	4	16	20	16	17.3333
32	125-139	DGIIWVATEGALNTP	15	17	21	60	68	84	70.6667
33	129-143	WVATEGALNTPKDHI	0	1	2	0	4	8	4
34	133-147	EGALNTPKDHIGTRN	0	0	0	0	0	0	0
35	137-151	NTPKDHIGTRNPANN	0	0	1	0	0	4	1.33333
36	141-155	DHIGTRNPANNAAIV	2	1	5	8	4	20	10.6667
37	145-159	TRNPANNAAIVLQLP	0	2	7	0	8	28	12
38	149-163	ANNAAIVLQLPQGTT	0	0	2	0	0	8	2.66667
39	153-167	AIVLQLPQGTTLPKG	0	0	0	0	0	0	0
40	157-171	QLPQGTTLPKGFYAE	0	0	0	0	0	0	0
41	161-175	GTTLPKGFYAEGSRG	0	0	0	0	0	0	0
42	165-179	PKGFYAEGSRGGSQA	0	0	0	0	0	0	0
43	169-183	YAEGSRGGSQASSRS	0	0	0	0	0	0	0
44	173-187	SRGGSQASSRSSSRS	0	0	0	0	0	0	0
45	177-191	SQASSRSSSRSRNSS	0	0	1	0	0	4	1.33333
46	181-195	SRSSSRSRNSSRNST	0	0	0	0	0	0	0
47	185-199	SRSRNSSRNSTPGSS	0	0	0	0	0	0	0
48	189-203	NSSRNSTPGSSKRTS	0	2	0	0	8	0	2.66667
49	193-207	NSTPGSSKRTSPARM	0	0	0	0	0	0	0
50	197-211	GSSKRTSPARMAGNG	0	0	0	0	0	0	0
51	201-215	RTSPARMAGNGGDAA	0	0	0	0	0	0	0
52	205-219	ARMAGNGGDAALALL	0	1	0	0	4	0	1.33333
53	209-223	GNGGDAALALLLLDR	0	0	1	0	0	4	1.33333
54	213-227	DAALALLLLDRLNQL	1	1	0	4	4	0	2.66667
55	217-231	ALLLLDRLNQLESKM	0	0	0	0	0	0	0
56	221-235	LDRLNQLESKMSGKG	0	0	0	0	0	0	0
57	225-239	NQLESKMSGKGQQQQ	0	0	0	0	0	0	0
58	229-243	SKMSGKGQQQQGQTV	0	0	0	0	0	0	0
59	233-247	GKGQQQQGQTVTKKS	0	0	0	0	0	0	0
60	237-251	QQQGQTVTKKSAAEA	0	1	0	0	4	0	1.33333
61	241-255	QTVTKKSAAEASKKP	0	0	0	0	0	0	0
62	245-259	KKSAAEASKKPRQKR	0	0	1	0	0	4	1.33333
63	249-263	AEASKKPRQKRTATK	0	1	0	0	4	0	1.33333
64	253-267	KKPRQKRTATKAYNV	0	1	1	0	4	4	2.66667
65	257-271	QKRTATKAYNVTQAF	0	0	0	0	0	0	0
66	261-275	ATKAYNVTQAFGRRG	0	0	0	0	0	0	0
67	265-279	YNVTQAFGRRGPEQT	0	0	1	0	0	4	1.33333
68	269-283	QAFGRRGPEQTQGNF	0	0	0	0	0	0	0
69	273-287	RRGPEQTQGNFGDQE	0	1	0	0	4	0	1.33333
70	277-291	EQTQGNFGDQELIRQ	0	0	0	0	0	0	0
71	281-295	GNFGDQELIRQGTDY	0	0	0	0	0	0	0
72	285-299	DQELIRQGTDYKHWP	0	0	0	0	0	0	0
73	289-303	IRQGTDYKHWPQIAQ	0	1	0	0	4	0	1.33333
74	293-307	TDYKHWPQIAQFAPS	0	0	0	0	0	0	0
75	297-311	HWPQIAQFAPSASAF	0	0	0	0	0	0	0
76	301-315	IAQFAPSASAFFGMS	1	0	1	4	0	4	2.66667
77	305-319	APSASAFFGMSRIGM	0	0	0	0	0	0	0
78	309-323	SAFFGMSRIGMEVTP	0	0	0	0	0	0	0
79	313-327	GMSRIGMEVTPSGTW	0	0	0	0	0	0	0
80	317-331	IGMEVTPSGTWLTYT	0	0	0	0	0	0	0
81	321-335	VTPSGTWLTYTGAIK	0	1	0	0	4	0	1.33333
82	325-339	GTWLTYTGAIKLDDK	0	0	0	0	0	0	0
83	329-343	TYTGAIKLDDKDPNF	0	0	0	0	0	0	0
84	333-347	AIKLDDKDPNFKDQV	0	0	0	0	0	0	0
85	337-351	DDKDPNFKDQVILLN	0	0	0	0	0	0	0
86	341-355	PNFKDQVILLNKHID	0	0	1	0	0	4	1.33333
87	345-359	DQVILLNKHIDAYKT	0	0	0	0	0	0	0
88	349-363	LLNKHIDAYKTFPPT	0	1	0	0	4	0	1.33333
89	353-367	HIDAYKTFPPTEPKK	0	1	0	0	4	0	1.33333
90	357-371	YKTFPPTEPKKDKKK	0	1	0	0	4	0	1.33333
91	361-375	PPTEPKKDKKKKADE	0	0	2	0	0	8	2.66667
92	365-379	PKKDKKKKADETQAL	0	0	0	0	0	0	0
93	369-383	KKKKADETQALPQRQ	0	0	0	0	0	0	0
94	373-387	ADETQALPQRQKKQQ	0	0	0	0	0	0	0
95	377-391	QALPQRQKKQQTVTL	0	1	0	0	4	0	1.33333
96	381-395	QRQKKQQTVTLLPAA	0	0	1	0	0	4	1.33333
97	385-399	KQQTVTLLPAADLDD	0	0	0	0	0	0	0
98	389-403	VTLLPAADLDDFSKQ	0	0	1	0	0	4	1.33333
99	393-407	PAADLDDFSKQLQQS	0	0	1	0	0	4	1.33333
100	397-411	LDDFSKQLQQSMSSA	0	1	0	0	4	0	1.33333
101	401-415	SKQLQQSMSSADSTQ	0	0	0	0	0	0	0
102	405-419	KQLQQSMSSADSTQA	0	1	2	0	4	8	4

### Sheet: Hexapro substitutions
ID	Position	Native sequence	SFU						SFU per 10^6 CD4						Mean
1	806-822	PSKPSKRSFIEDLLFNKV	0	1					0	4					2
2	881-904	SGWTFGAGAALQIPFAMQMAYRFN	24	2	3	0	0	0	96	8	12	0	0	0	19.3333
3	931-947	IQDSLSSTASALGKLQD	0	0					0	0					0
4	975-992	NDIFSRLDKVEAEVQIDR	0	2					0	8					4
